# HAND1 knockdown disrupts trophoblast global gene expression

**DOI:** 10.1101/2022.11.01.514704

**Authors:** Robert Fresch, Jennifer Courtney, Heather Brockway, Rebecca L. Wilson, Helen Jones

## Abstract

Congenital heart disease (CHD) affects nearly 1% of births annually, and CHD pregnancies carry increased risk of developing pathologies of abnormal placentation. We previously reported significant developmental impacts of disrupting *Hand1*, a gene associated with CHD, expression in placenta trophoblast and endothelial cells in multiple mouse models. In this study, we aimed to build upon this knowledge and characterize the mechanistic impacts of disrupting *HAND1* on human placenta trophoblast and vascular endothelial cell gene expression. *HAND1* gene expression was silenced in BeWo cells, a choriocarcinoma model of human cytotrophoblasts, (n=3-9 passages) and isolated human placental microvascular endothelial cells (HPMVEC; n=3 passages), with *HAND1* siRNA for 96 h. Cells were harvested, mRNA isolated and RNA sequencing performed using the Illumina NextSeq 550 platform. Normalization and differential gene expression analyses were conducted using general linear modeling in edgeR packages. Statistical significance was determined using a log2 fold change of >1.0 or <−1.0 and unadjusted p-value ≤0.05. Panther DB was used for overrepresentation analysis, and String DB for protein association network analysis. There was downregulation of 664 genes, and upregulation of 59 genes in BeWo cells with direct *HAND1* knockdown. Overrepresentation analysis identified disruption to pathways including cell differentiation, localization, and cell projection organization. In contrast, only 7 genes were changed with direct *HAND1* knockdown in HPMVECs. Disruption to *HAND1* expression significantly alters gene expression profile in trophoblast but not endothelial cells. This data provides further evidence that future studies on genetic perturbations in CHDs should consider the extra-embryonic tissue in addition to the fetal heart.
