## Supplement Material for "HAND1 knockdown disrupts trophoblast global gene expression"

### Sheet: Supplemental Table 1
Supplemental Table 1. qPCR primer sequences
Primer	Forward	Reverse
HAND1	5’-GCCCAAACGAAAAGGCTCAG-3’	5’-AGCACGTCCATCAAGTAGGC-3’
Β-Actin	5’-CGCGAGAAGATGACCCAG-3’	5’-TAGCACAGCCTGGATAGCAA-3’
GADD45G	KiqStart Primer - H_GADD45G_1, Gene ID 10912, Ref Seq NM_002521
NPPB	KiqStart Primer - H_NPPB_1, Gene ID 4879, Ref Seq NM_016239

### Sheet: Results - BeWo Direct HAND1
Gene expression changes in BeWo cells treated directly with HAND1/2 siRNA compared to Allstart negative control FC = fold change; FDR = false discovery rate
Gene Symbol	LogFC	P value	FDR
FAM49B	-5.82505	5.45856e-05	0.158885
CTTNBP2	-5.66474	0.000704876	0.230161
NFS1	-5.40386	0.000134496	0.158885
SLC35D1	-5.39984	0.00192807	0.29633
ZNF599	-5.29963	0.00223872	0.296645
CALB1	-5.23363	0.000126023	0.158885
SEPTIN8	-5.2073	0.000143557	0.158885
CLASP1	-5.20362	0.000343696	0.193107
OR2A42	-5.1775	0.00173243	0.28238
ZNF487	-5.15165	0.0053628	0.386168
LIN7A	-5.12606	0.0003447	0.193107
TMEM165	-5.05328	0.000120278	0.158885
MORF4L1	-5.01314	0.000453023	0.201283
MOGAT2	-4.98891	0.000762878	0.230161
STAT5A	-4.9643	0.000519184	0.215796
MINDY4	-4.96045	0.00175323	0.28238
KIT	-4.94704	0.000145626	0.158885
C6orf62	-4.94692	0.00125096	0.234005
LAT2	-4.93798	0.000166737	0.158885
ATG3	-4.90279	0.0113946	0.452533
GABRR3	-4.81248	0.000401069	0.196399
C1D	-4.80283	0.000883761	0.230161
NAAA	-4.78513	0.0113904	0.452533
MB21D2	-4.74428	0.00115071	0.234005
TOMM40	-4.74393	0.00111681	0.234005
TMEM150C	-4.73543	0.00227218	0.296645
FBXW5	-4.71244	0.000856409	0.230161
MCF2	-4.66973	0.00227923	0.296645
ZSCAN5A	-4.6137	0.00640257	0.414558
HAL	-4.5985	0.0159996	0.489811
ZNF485	-4.59431	0.00167476	0.28025
MARCO	-4.57781	0.00104774	0.234005
MIPEP	-4.57459	0.00322823	0.354789
PLCXD1	-4.49555	0.00492121	0.386168
SMIM21	-4.44684	0.00333198	0.354789
ANTXR1	-4.4292	0.00179592	0.285684
RAB4B	-4.26628	0.00256789	0.321236
DAPL1	-4.26014	0.00442286	0.386168
SNTG1	-4.2578	0.000114877	0.158885
FOXD4L1	-4.25607	0.00723063	0.426532
CES4A	-4.22704	0.00893675	0.429664
THEMIS2	-4.22616	0.0150258	0.478961
ZNF335	-4.15328	0.0208694	0.514452
GLUL	-4.1511	0.000440488	0.201283
H2AJ	-4.1314	0.0124839	0.452533
MAFA	-4.11992	0.00498904	0.386168
RNF103-CHMP3	-4.09533	0.0121169	0.452533
INKA1	-4.09413	0.00759587	0.426532
TFDP1	-4.09229	0.0041004	0.383266
CCSER2	-4.0201	0.000579039	0.226089
PDE8A	-4.01725	0.00221008	0.296645
PLEKHS1	-3.99764	0.0213465	0.514892
CTSC	-3.9909	0.000930032	0.230451
MIIP	-3.95808	0.0241404	0.527816
AHCTF1	-3.93548	0.00103718	0.234005
WIPI1	-3.89173	0.0174221	0.496534
TAS2R43	-3.88023	0.0151707	0.478961
RAB22A	-3.87221	0.000252935	0.18106
ESYT3	-3.85876	0.00325266	0.354789
EFL1	-3.80667	0.000496099	0.213074
LCNL1	-3.80504	0.0353139	0.569638
OR2A14	-3.80208	0.0390072	0.585632
ZNF385D	-3.72588	0.00300295	0.354789
UNC5D	-3.70994	0.000281225	0.190715
RPS6KL1	-3.67878	0.000809404	0.230161
COX11	-3.57544	0.00175155	0.28238
FRMPD2	-3.56955	0.00289282	0.351642
FAM8A1	-3.56782	0.000759395	0.230161
ZBTB40	-3.56307	0.0038016	0.379718
TMEM200C	-3.55791	0.0061924	0.407966
PRRT1	-3.54673	0.0453933	0.607123
MACROD2	-3.49442	0.00326308	0.354789
CTU2	-3.47365	0.000411546	0.196399
NXPH3	-3.4323	0.0156907	0.488679
TRPM6	-3.41361	0.00340307	0.356492
PSMD5	-3.40528	0.00214385	0.296645
TUT7	-3.39579	0.0050047	0.386168
GNAS	-3.38665	0.000722845	0.230161
FRS2	-3.37905	0.00737032	0.426532
MTFR1	-3.37516	0.0140351	0.475542
SLC30A9	-3.36943	0.00392848	0.383266
CCL26	-3.36661	0.0361343	0.576227
WDR91	-3.36557	0.00243708	0.310909
MAP3K4	-3.36189	0.0187523	0.502248
FBXO43	-3.34299	0.00841571	0.429377
TBC1D19	-3.34086	0.00309376	0.354789
YTHDC2	-3.33839	0.00335928	0.354789
PCMTD1	-3.32796	0.00205487	0.296645
TWNK	-3.32485	0.0147597	0.478961
E2F7	-3.3238	0.00355121	0.368118
MXI1	-3.27584	0.0049684	0.386168
LZTS2	-3.24193	0.0206574	0.513844
GRID2	-3.23716	0.00512953	0.386168
FCGR1B	-3.23144	0.00164063	0.28025
NAGPA	-3.1977	0.016232	0.489811
BMP6	-3.19289	0.00784308	0.426532
KIF2C	-3.184	0.00193475	0.29633
MAPK4	-3.17606	0.0043934	0.386168
IL6ST	-3.1674	0.00514984	0.386168
WDR78	-3.16101	0.00186908	0.293696
PRDM8	-3.15946	0.0144943	0.478961
MACROH2A1	-3.15604	0.000839219	0.230161
XPOT	-3.15177	0.0164597	0.492195
C1QTNF4	-3.14298	0.00678967	0.422633
CNGB1	-3.13952	0.0250982	0.527816
C18orf63	-3.12766	0.00413195	0.383266
PGAP4	-3.12524	0.011162	0.452533
AGAP3	-3.10048	0.00548565	0.386244
SIPA1L1	-3.08818	0.0114745	0.452533
E2F6	-3.08809	0.0119375	0.452533
KCNA1	-3.08703	0.0167207	0.494023
ZBTB41	-3.07626	0.00196445	0.29633
CMIP	-3.07275	0.00388874	0.383266
TBCE	-3.06991	0.00456682	0.386168
MAP2K5	-3.06623	0.00768716	0.426532
TET1	-3.05485	0.00236709	0.305
MDH1B	-3.0485	0.00509425	0.386168
HCN3	-2.99748	0.0145007	0.478961
GRM5	-2.9933	0.0078924	0.426532
FRMPD3	-2.98905	0.0124283	0.452533
NLN	-2.98157	0.00631305	0.411952
DNAJC3	-2.96893	0.00745026	0.426532
TMEM104	-2.95555	0.00413457	0.383266
SGPP2	-2.95429	0.00491169	0.386168
MUC17	-2.95379	0.00103556	0.234005
TTC33	-2.95318	0.0120141	0.452533
TMEM163	-2.94745	0.00485217	0.386168
DNAJC2	-2.93041	0.0102031	0.44265
TIGIT	-2.92867	0.00869831	0.429377
WDR7	-2.912	0.0088495	0.429377
MYBPC1	-2.91181	0.0349413	0.567012
INO80D	-2.90327	0.0305714	0.549311
DENND1C	-2.9032	0.0125707	0.452533
IREB2	-2.89905	0.0106159	0.450434
VPS39	-2.89478	0.00789617	0.426532
IKZF1	-2.8944	0.0171267	0.494961
DPPA4	-2.88951	0.00885037	0.429377
ZBTB21	-2.88322	0.012584	0.452533
CCDC69	-2.88274	0.00147571	0.267811
UHMK1	-2.87421	0.00328823	0.354789
MRPL13	-2.87209	0.0278303	0.544715
BEND4	-2.86316	0.0115195	0.452533
SEC24B	-2.8602	0.00488144	0.386168
ALDH3A2	-2.85354	0.00974359	0.435841
NXPE3	-2.84746	0.00838095	0.429377
PNPLA6	-2.84642	0.00531845	0.386168
GGNBP2	-2.8424	0.00872877	0.429377
CEP57	-2.83985	0.00581327	0.395421
CLPTM1	-2.83815	0.00835662	0.429377
CPA5	-2.83343	0.00781152	0.426532
PLPP3	-2.82937	0.0261401	0.529077
ARSI	-2.81904	0.00897847	0.430066
OR10P1	-2.8173	0.0109245	0.452533
IFRD1	-2.81513	0.0110617	0.452533
CASP8	-2.81194	0.0238852	0.527816
CHST15	-2.81157	0.0298666	0.549311
IFT27	-2.80798	0.00371182	0.379437
MTMR2	-2.79276	0.00125311	0.234005
ACSM1	-2.78453	0.0150095	0.478961
EIF4E	-2.78167	0.00617383	0.407966
DOCK2	-2.77687	0.02169	0.515354
LRATD2	-2.7731	0.0114236	0.452533
SOD2	-2.76387	0.0111911	0.452533
PBX1	-2.76113	0.000182584	0.158885
PLAG1	-2.75853	0.00539169	0.386168
MED12	-2.75837	0.0353233	0.569638
JPH4	-2.75667	0.0229307	0.522582
PICALM	-2.75181	0.0147571	0.478961
FRMD6	-2.74794	0.0314806	0.551124
OR2A5	-2.74737	0.0267178	0.535291
MSL3	-2.7468	0.0258665	0.529077
SUCNR1	-2.74482	0.0284483	0.547475
MTHFD1L	-2.74233	0.00208742	0.296645
ADAMTS20	-2.737	0.00197783	0.29633
NRAS	-2.73148	0.00743851	0.426532
CCDC102A	-2.73143	0.0131462	0.45996
MIER2	-2.72892	0.00474771	0.386168
MEF2C	-2.72636	0.00410319	0.383266
GET1	-2.72003	0.013753	0.471297
C12orf65	-2.71513	0.0127063	0.453585
CLEC4C	-2.71201	0.00889084	0.429377
SS18L2	-2.70924	0.0105767	0.450434
SCARA5	-2.70921	0.0098004	0.435841
IGSF9B	-2.70696	0.0167329	0.494023
NOP9	-2.70258	0.00984322	0.435841
ASPM	-2.70133	0.0394877	0.589087
CALCOCO1	-2.70012	0.017914	0.50004
LPIN3	-2.69372	0.0275143	0.541254
ROS1	-2.69136	0.0248927	0.527816
MYT1L	-2.69024	0.000184966	0.158885
TMTC4	-2.67526	0.0195183	0.507394
SKIL	-2.67349	0.00771965	0.426532
PAFAH1B1	-2.67242	0.0042261	0.386168
CELF2	-2.66931	0.0217916	0.515354
DUSP22	-2.66816	0.00655692	0.416187
SUDS3	-2.66714	0.054579	0.632243
DAZ4	-2.66522	0.0217081	0.515354
GLB1L2	-2.66113	0.0121343	0.452533
USP25	-2.65888	0.0330095	0.560621
BBX	-2.63958	0.0108771	0.452533
C13orf46	-2.63937	0.030072	0.549311
TSPYL1	-2.63335	0.00733234	0.426532
NKX2-5	-2.63142	0.00870913	0.429377
PCDH18	-2.62627	0.00677039	0.422633
TTC39C	-2.62576	0.0160922	0.489811
MS4A15	-2.62138	0.0509078	0.621347
PTPN18	-2.61562	0.015272	0.478961
SNAI2	-2.61308	0.037209	0.579986
MYO5A	-2.60409	0.000536705	0.216108
DSC3	-2.60295	0.0125322	0.452533
SIDT1	-2.59202	0.0356945	0.57338
FAM204A	-2.59106	0.0425067	0.596622
CCDC50	-2.57594	0.00323698	0.354789
CASR	-2.57381	0.00223493	0.296645
DLK1	-2.57201	0.0189571	0.502248
AMOTL2	-2.57199	0.0189294	0.502248
ZNF823	-2.5672	0.0195998	0.508135
SLC22A2	-2.56482	0.0422515	0.59579
C14orf28	-2.55966	0.0367177	0.579477
MIA2	-2.55939	0.0101239	0.440697
OPRM1	-2.55876	0.00798128	0.426532
DGKB	-2.55208	0.0106272	0.450434
MECP2	-2.54954	0.00939048	0.434577
SSTR1	-2.54895	0.021812	0.515354
TBATA	-2.5338	0.0507484	0.621347
HGF	-2.52865	0.00955965	0.434577
DDX10	-2.52741	0.0125107	0.452533
BOD1L1	-2.52556	0.00357119	0.368118
TRMT61A	-2.5251	0.0357334	0.57338
MEGF6	-2.52491	0.0235937	0.525477
TTC6	-2.51315	0.022405	0.519492
ZNF608	-2.51042	0.0212855	0.514567
ACBD5	-2.50294	0.0474939	0.613185
CFH	-2.50059	0.0202302	0.511055
ANKRD17	-2.49792	0.0020673	0.296645
ITGAE	-2.49621	0.00297292	0.354789
RBBP4	-2.49546	0.015099	0.478961
ZYG11A	-2.48994	0.0159572	0.489811
CNTLN	-2.48812	0.0165842	0.493504
TBK1	-2.47964	0.0443243	0.606883
ANP32A	-2.47946	0.0395396	0.589087
SNX18	-2.47405	0.00902159	0.430486
TMEM59L	-2.47302	0.0223552	0.519492
BMS1	-2.46752	0.0346922	0.564072
RIOK2	-2.46269	0.0079935	0.426532
COL4A6	-2.45991	0.00957014	0.434577
LRRC29	-2.45802	0.0453909	0.607123
RASGRF2	-2.45518	0.00693697	0.42617
ADAMTS5	-2.44998	0.0250507	0.527816
RAB3GAP2	-2.44674	0.0283028	0.547475
COL4A4	-2.44581	0.00583299	0.395421
BIRC3	-2.4342	0.0461582	0.607123
ABCB5	-2.43161	0.00865711	0.429377
ITGA3	-2.42955	0.0124985	0.452533
RIMBP3C	-2.42474	0.0418308	0.5956
DYNC2H1	-2.41864	0.0171325	0.494961
NLRP11	-2.41627	0.031071	0.549311
DNAH11	-2.41592	0.000330453	0.193107
JPH1	-2.41369	0.0291648	0.549311
SAMD9	-2.39767	0.0304116	0.549311
MAPK8	-2.39674	0.0395468	0.589087
TENM4	-2.39667	0.0113873	0.452533
ANKRD29	-2.39632	0.021838	0.515354
SUGT1	-2.39433	0.0291382	0.549311
KCNS3	-2.3925	0.0217189	0.515354
COL4A3	-2.3891	0.0300062	0.549311
AJAP1	-2.38309	0.00779782	0.426532
TRIM23	-2.38018	0.0547601	0.632243
SORD	-2.37409	0.0241297	0.527816
ARHGAP42	-2.37356	0.0289449	0.549311
TMPRSS2	-2.36815	0.0246629	0.527816
PLEKHO1	-2.3673	0.00446627	0.386168
CYP4V2	-2.36661	0.0423016	0.59579
DGKH	-2.36561	0.00409716	0.383266
ATP11B	-2.36434	0.012463	0.452533
DYRK3	-2.3633	0.0127081	0.453585
PDLIM5	-2.35064	0.0255694	0.527983
TMEM178B	-2.34935	0.00519715	0.386168
GSTA2	-2.34611	0.0128305	0.455431
IRAK3	-2.34305	0.0175423	0.496534
UBAP1L	-2.31424	0.00528504	0.386168
ADGRG6	-2.3134	0.0113004	0.452533
P2RX4	-2.31204	0.0234254	0.524021
CD36	-2.30497	0.0306086	0.549311
ADAMTSL1	-2.30138	0.00333117	0.354789
DDX5	-2.29185	0.0169175	0.494863
CNTNAP3B	-2.2849	0.00130667	0.240521
USF3	-2.28015	0.0277862	0.544715
PPARGC1A	-2.27922	0.0515757	0.625756
SLC30A7	-2.27878	0.0347035	0.564072
TMEM132B	-2.2783	0.0052521	0.386168
NUDT6	-2.27815	0.0174798	0.496534
PMFBP1	-2.27674	0.0151032	0.478961
SYT16	-2.2759	0.0138475	0.473277
KIRREL1	-2.27313	0.0145664	0.478961
PIK3R1	-2.2731	0.0388589	0.585632
TBC1D32	-2.27127	0.0325598	0.560446
CA14	-2.26817	0.0184742	0.502248
SMAD4	-2.26459	0.0167155	0.494023
C1QL4	-2.26011	0.0148854	0.478961
ALCAM	-2.25637	0.0364038	0.578376
BCL2L14	-2.25367	0.0378998	0.582961
ZSCAN29	-2.25354	0.0053846	0.386168
ZC3H12C	-2.25281	0.0181938	0.50004
MS4A8	-2.25115	0.0492374	0.617988
MYH8	-2.24125	0.0413607	0.594128
KLC3	-2.23623	0.0340018	0.561246
NMNAT2	-2.23566	0.00106666	0.234005
RBP2	-2.23366	0.0262635	0.529586
TLR5	-2.23166	0.0526421	0.629563
TNN	-2.23156	0.0152128	0.478961
ATP2B1	-2.23084	0.0190989	0.502248
GABRA2	-2.23	0.0367109	0.579477
DCLK3	-2.22978	0.0329964	0.560621
HIVEP3	-2.22884	0.0299949	0.549311
ARHGAP44	-2.22474	0.0266793	0.535291
PRDM9	-2.2245	0.0298262	0.549311
CEP120	-2.22036	0.00436918	0.386168
RUBCNL	-2.22004	0.0207315	0.514047
RMDN3	-2.21761	0.00967651	0.435841
ARMCX4	-2.21351	0.0143607	0.478132
SEMA3A	-2.21195	0.019067	0.502248
DSG4	-2.20929	0.026035	0.529077
HELLS	-2.20678	0.00739892	0.426532
HSPH1	-2.19875	0.026721	0.535291
TMEM269	-2.19809	0.032622	0.560446
C10orf67	-2.19806	0.028301	0.547475
PDZD8	-2.1973	0.0309554	0.549311
MUC2	-2.19488	0.0139172	0.474398
IL1B	-2.1934	0.0250501	0.527816
CNDP2	-2.19228	0.0498203	0.61849
GTDC1	-2.19108	0.00934772	0.434577
RPGRIP1L	-2.191	0.0164882	0.492195
ARPP21	-2.18927	0.02993	0.549311
KIF23	-2.18809	0.0496427	0.61849
PHGDH	-2.18587	0.0343923	0.563299
CD47	-2.1829	0.0443554	0.606883
IKZF2	-2.18174	0.0443149	0.606883
NFE2L1	-2.18102	0.0263945	0.531395
PTPN4	-2.18084	0.0199557	0.51087
UTP20	-2.18039	0.013201	0.45996
CRACD	-2.17998	0.0360247	0.57519
VIRMA	-2.17808	0.0241698	0.527816
CXADR	-2.1761	0.0543595	0.631709
ADCY4	-2.17338	0.0276995	0.544066
NEMP2	-2.17254	0.0175723	0.496534
ZNF383	-2.17014	0.0298131	0.549311
ANKRD30B	-2.16681	0.0364643	0.578623
MAP3K9	-2.16164	0.0110135	0.452533
CREB5	-2.15917	0.023007	0.522831
SLF2	-2.1579	0.0484571	0.614603
C5orf63	-2.15619	0.0261496	0.529077
ADO	-2.15412	0.05355	0.631171
NFIA	-2.15364	0.000302526	0.193107
BLCAP	-2.15286	0.0452995	0.607123
CNKSR3	-2.15014	0.0190076	0.502248
PTPN13	-2.14747	0.0287019	0.549311
FIGN	-2.14664	0.0141226	0.475778
ATP13A3	-2.14621	0.0190957	0.502248
FAM102A	-2.14591	0.027392	0.5411
EDIL3	-2.14542	0.0462704	0.607123
DENND2C	-2.14487	0.0403244	0.59042
WDFY3	-2.14282	0.0112566	0.452533
SYT14	-2.14135	0.0112988	0.452533
CBLB	-2.1405	0.0340168	0.561246
EED	-2.13958	0.0273545	0.5411
MAN2A2	-2.13557	0.0412488	0.594128
ZDHHC18	-2.13539	0.0539192	0.631171
CENPK	-2.13212	0.0342282	0.562539
COL28A1	-2.13122	0.0420641	0.5956
AMD1	-2.13007	0.0452625	0.607123
GOLGA8B	-2.12851	0.0327703	0.560621
DZIP1	-2.12747	0.0224001	0.519492
C8orf34	-2.12644	0.0419806	0.5956
MTDH	-2.12045	0.0307943	0.549311
LIMS2	-2.11213	0.0210474	0.514527
CLCC1	-2.11059	0.00946949	0.434577
GALNT17	-2.10423	0.0547587	0.632243
TOGARAM1	-2.098	0.0527766	0.629563
OR56A4	-2.09456	0.0252335	0.527816
ZFPM2	-2.09394	0.0400187	0.58983
CMPK1	-2.08919	0.00281964	0.34601
SCN3A	-2.08861	0.0473528	0.613185
NDUFB5	-2.08653	0.0510108	0.621347
HHIP	-2.08346	0.0487009	0.615207
DLG2	-2.07775	0.0224427	0.519492
OAS3	-2.07624	0.0525835	0.629563
ABCA2	-2.07083	0.019901	0.510805
CSPG4	-2.06753	0.0449186	0.607123
NEPRO	-2.06694	0.052911	0.63008
XRN2	-2.06524	0.0296202	0.549311
PITPNB	-2.06513	0.018622	0.502248
PCDH10	-2.05817	0.0191778	0.502248
PKM	-2.05575	0.0200621	0.51087
MCF2L2	-2.05511	0.0367452	0.579477
SLC38A3	-2.05307	0.0252644	0.527816
NAB1	-2.05292	0.0298217	0.549311
GALNT15	-2.05272	0.0325381	0.560446
TACC2	-2.05186	0.0229413	0.522582
EIF3D	-2.05074	0.0180494	0.50004
SPARCL1	-2.04654	0.0358743	0.5735
PTGER3	-2.04578	0.025146	0.527816
TFAP2C	-2.04459	0.037383	0.580337
PLEKHG4B	-2.0437	0.0169755	0.494863
CASP4	-2.04104	0.0528178	0.629563
GOLGA7B	-2.03894	0.0143406	0.478132
CREBRF	-2.03874	0.00219365	0.296645
DNAJC13	-2.03836	0.00546547	0.386244
PRLR	-2.03587	0.0099306	0.436709
DPP10	-2.03379	0.0112226	0.452533
SSX2IP	-2.03293	0.053936	0.631171
PSMF1	-2.03266	0.0192197	0.502323
PIK3AP1	-2.02832	0.0254497	0.527816
VSTM4	-2.02629	0.010042	0.440107
ATG9B	-2.0251	0.0211899	0.514527
PCYOX1	-2.02283	0.00211057	0.296645
TRIP12	-2.0217	0.0418915	0.5956
UBA52	-2.02163	0.0278593	0.544715
GAS2L3	-2.02069	0.0146541	0.478961
CARD8	-2.02036	0.0385593	0.58497
SHTN1	-2.01813	0.0419897	0.5956
LAMC2	-2.01798	0.0241684	0.527816
TRDN	-2.01454	0.0371178	0.579986
LRRC49	-2.01454	0.0420242	0.5956
ATP11C	-2.0123	0.047724	0.613185
PCSK5	-2.01229	0.0171156	0.494961
BCLAF1	-2.01161	0.012039	0.452533
CTNNA3	-2.01071	0.0260041	0.529077
PPP1R9A	-2.00278	0.0300529	0.549311
FAM114A2	-2.00071	0.0383813	0.58497
DIS3	-1.99596	0.0349845	0.567012
ADH1B	-1.99432	0.0269415	0.536961
GRK3	-1.9902	0.046225	0.607123
ACADVL	-1.98916	0.0299623	0.549311
RAX	-1.98571	0.0399249	0.58983
LUZP2	-1.97394	0.0407296	0.591252
FKTN	-1.96936	0.0105841	0.450434
TTC37	-1.9688	0.0244279	0.527816
ATP8A1	-1.96698	0.0287467	0.549311
NCAM2	-1.96306	0.0367879	0.579477
RO60	-1.96181	0.0213789	0.514892
ST18	-1.96058	0.0424012	0.59579
SLC38A1	-1.95656	0.0237187	0.526016
RGMA	-1.9556	0.0390876	0.585632
TMEM87B	-1.94933	0.0367451	0.579477
DNAJC10	-1.94773	0.000832292	0.230161
DACT3	-1.94625	0.0382109	0.584735
RSBN1L	-1.94609	0.0500007	0.61849
THRA	-1.9437	0.0508025	0.621347
ADAM32	-1.93348	0.0330027	0.560621
MYOM1	-1.93054	0.00704494	0.42617
UBR3	-1.92504	0.0362358	0.577131
TFAP2A	-1.92317	0.0423726	0.59579
ANK1	-1.92254	0.0462451	0.607123
CHD8	-1.92116	0.0271305	0.53864
CD163L1	-1.91736	0.0395371	0.589087
KLF7	-1.9145	0.0327567	0.560621
PRLHR	-1.9118	0.0531057	0.63008
ATRX	-1.91148	0.0355162	0.571319
CGGBP1	-1.91061	0.0465526	0.608585
SHISA9	-1.90163	0.0260874	0.529077
AGK	-1.90158	0.0454948	0.607123
PSD3	-1.90047	0.0326721	0.56056
MGAT4C	-1.89572	0.00451004	0.386168
CHRNA2	-1.89113	0.0284571	0.547475
EPM2A	-1.89103	0.0261005	0.529077
ETV3	-1.8833	0.0373276	0.580176
ITPK1	-1.88014	0.0370706	0.579986
CPNE6	-1.87935	0.0470916	0.612285
ANKRD31	-1.87891	0.0537291	0.631171
PAX1	-1.87845	0.0291888	0.549311
WDR17	-1.87264	0.0493545	0.618247
FOXP2	-1.86648	0.00862144	0.429377
FRMD3	-1.86371	0.0449318	0.607123
LMBRD1	-1.86129	0.00953514	0.434577
PIK3R4	-1.85594	0.0148448	0.478961
PUS7L	-1.84891	0.0458739	0.607123
RIF1	-1.84606	0.0152399	0.478961
NPIPB5	-1.84331	0.0317288	0.552467
PLAAT3	-1.83857	0.0439696	0.605052
SUV39H2	-1.83544	0.0376523	0.581037
FAT2	-1.83229	0.0412664	0.594128
TET2	-1.83122	0.0437048	0.603576
ZNF626	-1.82403	0.0179734	0.50004
SOX13	-1.81855	0.0547086	0.632243
UBE2W	-1.81759	0.0346542	0.564072
PCDH9	-1.8132	0.0399035	0.58983
P2RY14	-1.80762	0.0480377	0.613185
KIF21A	-1.80233	0.0499927	0.61849
XKR4	-1.80122	0.0167933	0.494023
PAX6	-1.7958	0.00493842	0.386168
NOTCH1	-1.79009	0.0103568	0.447808
MSR1	-1.78526	0.0477224	0.613185
GABRB3	-1.78012	0.00319887	0.354789
FAM72B	-1.77977	0.0140614	0.475542
ARHGAP35	-1.77931	0.0376513	0.581037
PTPRN2	-1.77703	0.0358392	0.5735
CLVS1	-1.77624	0.0540304	0.631171
FOXG1	-1.77171	0.0458148	0.607123
PHKG2	-1.76887	0.000893135	0.230161
RFX4	-1.76824	0.0514984	0.625756
SORCS1	-1.76263	0.0530318	0.63008
ANKRD27	-1.76253	0.0409332	0.591946
GABRE	-1.76128	0.0461877	0.607123
GGA1	-1.76124	0.0233599	0.524021
PIK3R6	-1.75952	0.0460156	0.607123
PLCG2	-1.7524	0.0534214	0.631171
TNR	-1.74814	0.0337973	0.560621
ERBB4	-1.74779	0.0480864	0.613185
DENND1B	-1.74716	0.0510194	0.621347
CSMD1	-1.74652	0.0410741	0.593318
ABCA13	-1.74609	0.0498507	0.61849
PRKDC	-1.74356	0.01791	0.50004
LAMA4	-1.74162	0.0144626	0.478961
MAGI3	-1.74119	0.0267957	0.535291
ATP10A	-1.73705	0.0527806	0.629563
SLIT2	-1.73438	0.054368	0.631709
DSCAML1	-1.72691	0.00866831	0.429377
SNX2	-1.71942	0.0314317	0.551017
TSPAN32	-1.70942	0.0331238	0.560621
PPP2R3B	-1.70063	0.0375117	0.580935
BCL11A	-1.69795	0.0283418	0.547475
TNFRSF21	-1.69696	0.00959031	0.434577
KIAA1109	-1.69666	0.0389541	0.585632
VPS11	-1.69434	0.022943	0.522582
BET1	-1.69205	0.048069	0.613185
CDK20	-1.69068	0.0353128	0.569638
MRS2	-1.68834	0.0405662	0.591252
CACNA1A	-1.68764	0.0177584	0.50004
CCDC168	-1.68709	0.0417843	0.5956
ST8SIA3	-1.68336	0.0438589	0.604409
CBX6	-1.68247	0.00460759	0.386168
CLCN3	-1.67984	0.0400356	0.58983
NFIB	-1.67755	0.0226792	0.52139
CEP126	-1.67626	0.0447115	0.607123
LHPP	-1.67271	0.037914	0.582961
KMT5B	-1.66986	0.044912	0.607123
DNAH5	-1.66712	0.0270219	0.537311
DNAJC6	-1.66224	0.0140125	0.475542
SART3	-1.65496	0.0488273	0.615597
NRXN1	-1.65477	0.00881697	0.429377
GRAMD2A	-1.64802	0.0337241	0.560621
MAGI2	-1.63993	0.00486234	0.386168
MYMX	-1.63855	0.0497527	0.61849
BBS9	-1.63598	0.0471794	0.612302
PTPRK	-1.63324	0.0501183	0.618558
TIAM1	-1.63089	0.0324519	0.560446
TMEM33	-1.62733	0.0495653	0.618247
CHD3	-1.6232	0.00765189	0.426532
MEMO1	-1.61321	0.0331425	0.560621
PKD1L1	-1.60842	0.0452281	0.607123
AKAP13	-1.60532	0.0412757	0.594128
IL5RA	-1.59915	0.0101055	0.440697
IRF2BP1	-1.59797	0.0126084	0.452533
SRBD1	-1.58736	0.049529	0.618247
HERC2	-1.57644	0.00377076	0.37958
ZSWIM6	-1.5764	0.0161609	0.489811
GRK4	-1.57381	0.0401585	0.58983
FAM135B	-1.5736	0.0294458	0.549311
RNF128	-1.57279	0.0312208	0.551017
ARAP2	-1.56631	0.0535378	0.631171
STK10	-1.55946	0.0303481	0.549311
TMEM184C	-1.55712	0.0521391	0.627861
SRGAP2C	-1.54303	0.0115502	0.452533
BCAS3	-1.53958	0.0113767	0.452533
KCNMA1	-1.53645	0.00839588	0.429377
FBL	-1.51085	0.033644	0.560621
PRTG	-1.50795	0.0486633	0.615207
OSBPL6	-1.5066	0.0460411	0.607123
CMTR2	-1.50222	0.0538364	0.631171
RUNX1	-1.49317	0.0172594	0.496534
PIK3C2B	-1.4834	0.0211657	0.514527
NHSL1	-1.48125	0.033436	0.560621
CCNDBP1	-1.47475	0.0478471	0.613185
FLI1	-1.47413	0.0292944	0.549311
SMARCB1	-1.47296	0.0385403	0.58497
CUL5	-1.46652	0.0507694	0.621347
CNTROB	-1.46341	0.0066082	0.417158
VPS16	-1.45926	0.0463219	0.60718
PDLIM2	-1.45424	0.0453638	0.607123
DNAH7	-1.45373	0.0330646	0.560621
ITGB1	-1.4463	0.0471879	0.612302
ZFP82	-1.44544	0.0531928	0.630533
ZNF827	-1.44375	0.00980895	0.435841
VPS35	-1.443	0.0159564	0.489811
TNFRSF18	-1.44272	0.00542274	0.386168
SLITRK5	-1.43812	0.0261303	0.529077
ANO8	-1.43598	0.0112478	0.452533
KSR2	-1.4356	0.0372703	0.579986
GRIP1	-1.43519	0.0246816	0.527816
DPY19L3	-1.43371	0.0248786	0.527816
FAM229B	-1.42702	0.0401464	0.58983
PIGN	-1.42431	0.0252597	0.527816
DPF2	-1.42235	0.0128016	0.455431
PIP5K1B	-1.42114	0.0128972	0.455711
EPG5	-1.42093	0.0209804	0.514527
HTATIP2	-1.41838	0.0385894	0.58497
SAPCD1	-1.41385	0.0456545	0.607123
PDE1C	-1.41103	0.0450388	0.607123
BOC	-1.4102	0.0544091	0.631709
CDC42BPA	-1.40588	0.01979	0.509795
GRIN3A	-1.40552	0.036934	0.579986
SLC7A9	-1.39917	0.0133621	0.461582
SGCD	-1.39171	0.0313302	0.551017
KCNE1	-1.3889	0.0389527	0.585632
CYP2W1	-1.38563	0.0274777	0.541254
FRMPD4	-1.38222	0.0234129	0.524021
CHD6	-1.37956	0.0246493	0.527816
CAST	-1.37903	0.0175137	0.496534
P2RY2	-1.35907	0.0428908	0.598104
ZNF347	-1.35406	0.000778323	0.230161
RAB30	-1.35375	0.0367757	0.579477
RPL7L1	-1.35339	0.0201404	0.511055
MUC19	-1.34887	0.0141962	0.47635
AUTS2	-1.34011	0.0212746	0.514567
DAPK2	-1.33946	0.0307253	0.549311
ABCA3	-1.33751	0.0459873	0.607123
NPHP1	-1.3306	0.0485324	0.614655
DENND2B	-1.32801	0.0240719	0.527816
PPP4R3A	-1.32593	0.0228388	0.522582
PAIP2B	-1.32355	0.0428814	0.598104
TFDP2	-1.31564	0.0416595	0.5956
SLC1A2	-1.31344	0.0431271	0.599553
CACNA1D	-1.31309	0.0191532	0.502248
OCIAD1	-1.3059	0.0154408	0.482901
ZFR2	-1.29324	0.0307509	0.549311
NDUFA12	-1.2906	0.017339	0.496534
NKAIN3	-1.29037	0.0484623	0.614603
ZBTB37	-1.2882	0.0229555	0.522582
ZNF322	-1.28662	0.0248742	0.527816
IGSF10	-1.28275	0.0483651	0.61458
FAM71F2	-1.27929	0.0390849	0.585632
CEP164	-1.27587	0.0180145	0.50004
DHX15	-1.27343	0.0186289	0.502248
MEGF11	-1.27307	0.0252451	0.527816
SLC16A9	-1.26302	0.0519265	0.62727
GSTP1	-1.2616	0.022191	0.519492
SCN3B	-1.24131	0.0167695	0.494023
DCAF8	-1.22971	0.0544196	0.631709
FLRT2	-1.22336	0.0152385	0.478961
CFAP44	-1.21622	0.00165834	0.28025
PDE1B	-1.21336	0.0540292	0.631171
POU2F1	-1.20699	0.0451459	0.607123
GPR89B	-1.19137	0.0506079	0.621347
ST8SIA1	-1.18297	0.00751976	0.426532
MYOCD	-1.18271	0.0174299	0.496534
TRIM62	-1.15508	0.0231064	0.523332
CFTR	-1.12993	0.00303324	0.354789
H2BC15	-1.1217	0.00123106	0.234005
SENP7	-1.11693	0.0479304	0.613185
TMEM189	-1.10445	0.00552952	0.387217
SOX6	-1.09222	0.0150945	0.478961
A2M	-1.09173	0.0419538	0.5956
ATP6V0A2	-1.08427	0.0207454	0.514047
EIF4G2	-1.08367	0.00576154	0.395421
NECTIN3	-1.07462	0.021204	0.514527
SPAG17	-1.05934	0.00908748	0.430486
TRAF3IP2	-1.05475	0.0454718	0.607123
SLC25A12	-1.03802	0.0431343	0.599553
ABCG4	-1.027	0.0171072	0.494961
ZEB2	-1.01672	0.0118501	0.452533
LIPN	-0.997406	0.044538	0.607123
CLMN	-0.996793	0.0307037	0.549311
ZNF726	-0.990884	0.0104574	0.450434
GUCY2C	0.993439	0.0427491	0.597421
ALDH3B1	0.99725	0.0198221	0.509795
IRF7	1.00344	0.0116122	0.452533
ADAMTSL2	1.00802	0.00738622	0.426532
DNAJB7	1.02461	0.0516444	0.626
NOVA1	1.03145	0.0426823	0.597421
GPT2	1.03548	0.0190923	0.502248
GABARAPL1	1.03753	0.002211	0.296645
SMO	1.05558	0.032538	0.560446
DPYS	1.06091	0.000859534	0.230161
ZPBP2	1.08384	0.0318163	0.552584
TRPC5	1.08555	0.0340189	0.561246
SLC2A10	1.09671	0.00589219	0.395421
CABP1	1.09854	0.0490224	0.617452
FAM160B1	1.11247	0.00801092	0.426532
RPLP0	1.13769	0.0291589	0.549311
RAB3B	1.15357	0.0254794	0.527816
MRFAP1	1.15693	0.0177986	0.50004
CYP8B1	1.19126	0.00123082	0.234005
ZNF112	1.19855	0.0303118	0.549311
AQP11	1.22745	0.00698409	0.42617
SHISA4	1.23484	0.0317086	0.552467
RPE65	1.24532	0.0186322	0.502248
TMEM38A	1.246	0.0478071	0.613185
ZXDC	1.30215	0.0189752	0.502248
PPIAL4E	1.30241	0.0225261	0.519492
ADAMTS9	1.31494	0.0203314	0.511412
FAM163B	1.35976	0.0134079	0.461927
SLC66A3	1.36878	0.00333395	0.354789
FXYD5	1.40388	0.0255125	0.527816
ADORA2A	1.40747	0.0387115	0.585591
TEX14	1.42862	0.0125849	0.452533
CERS5	1.44516	0.0335933	0.560621
C22orf15	1.48056	0.0267874	0.535291
NA	1.48541	0.0290882	0.549311
MAPK13	1.52589	0.00877921	0.429377
ZNF436	1.55239	0.0438289	0.604409
TCAF1	1.56641	0.0397633	0.58983
SNX9	1.63611	0.00830843	0.429377
KCNIP1	1.65296	0.00836712	0.429377
WFDC10B	1.65943	0.0535237	0.631171
FAM161A	1.76027	0.0236339	0.525477
SSX4	1.8166	0.0427166	0.597421
TRIM31	1.85028	0.0363262	0.577856
PLGLB2	1.98237	0.00787432	0.426532
CALHM3	2.0174	0.0345688	0.564072
DEFB124	2.10224	0.0330898	0.560621
INSM1	2.46821	0.0110208	0.452533
CFB	2.56493	0.037968	0.583096
WNT8A	2.9174	0.00654696	0.416187
SPR	3.16257	0.043094	0.599553
NUTM2F	3.17382	0.0285104	0.547475
TFAP2E	3.54734	0.00412146	0.383266
RHOF	3.54799	0.0508858	0.621347
TSSK3	4.08963	0.00480966	0.386168
NUBP1	4.26403	0.0123825	0.452533
DEFB123	4.30567	0.00579058	0.395421
CALML5	4.63844	0.00117623	0.234005
TNMD	4.91861	0.000169244	0.158885

### Sheet: Supplemental Table 2
Analysis Type:	PANTHER Overrepresentation Test
Annotation Version and Release Date:	GO Ontology database DOI: 10.5281/zenodo.6399963 Released 2022-03-22
Analyzed List:	Client Text Box Input (Homo sapiens)
Reference List:	Homo sapiens (all genes in database)
Test Type:	FISHER
Correction:	BONFERRONI
Bonferroni count:	9201
GO biological process complete	Homo sapiens - REFLIST (20589)	Client Text Box Input (733)	Client Text Box Input (fold Enrichment)	Client Text Box Input (P-value)
positive regulation of nervous system development (GO:0051962)	268	27	2.83	0.0378
regulation of localization (GO:0032879)	1082	72	1.87	0.0099
cell projection organization (GO:0030030)	1131	74	1.84	0.0112
neurogenesis (GO:0022008)	1223	78	1.79	0.0177
positive regulation of multicellular organismal process (GO:0051240)	1491	90	1.7	0.0175
nervous system development (GO:0007399)	2081	116	1.57	0.0216
regulation of multicellular organismal process (GO:0051239)	2721	142	1.47	0.0408
system development (GO:0048731)	3719	193	1.46	0.000559
multicellular organism development (GO:0007275)	4129	205	1.39	0.00483
anatomical structure development (GO:0048856)	5029	244	1.36	0.00113
developmental process (GO:0032502)	5561	266	1.34	0.000703
cellular component organization or biogenesis (GO:0071840)	5659	267	1.33	0.00209
establishment of localization (GO:0051234)	5459	256	1.32	0.00906
multicellular organismal process (GO:0032501)	6472	292	1.27	0.0244
biological regulation (GO:0065007)	12469	508	1.14	0.013
cellular process (GO:0009987)	15176	600	1.11	0.00362
biological_process (GO:0008150)	17859	681	1.07	0.00223
